# Consequences of pharmacophagous uptake from plants and conspecifics in a sawfly elucidated using chemical and molecular techniques

**DOI:** 10.1101/2021.02.09.430406

**Authors:** Sarah Catherine Paul, Alice B. Dennis, Lisa Johanna Tewes, Jeanne Friedrichs, Caroline Müller

## Abstract

Pharmacophagy involves the sequestration of specialised plant metabolites for non-nutritive purposes and commonly occurs in insects. Here we investigate pharmacophagy in the turnip sawfly, *Athalia rosae*, where adults not only collect specialised metabolites (clerodanoids) from a plant (*Ajuga reptans*), but also from the exterior of conspecifics via fighting. Using behavioural assays, chemical analytics, and RNAseq we show that when individuals nibble on conspecifics that have already acquired clerodanoids from *A. reptans* leaves, this nibbling results in the transfer of compounds between individuals. Furthermore, unlike other pharmacophagous insects, the acquisition of clerodanoids by *A. rosae* from the leaves of *A. reptans* does not induce the upregulation of known detoxification or sequestration genes and pathways. In contrast, pharmacophagous nibbling on conspecifics results in the upregulation of metabolic pathways associated with elevated metabolic rates and increased energy consumption. It therefore seems that individuals attack conspecifics to acquire clerodanoids despite the apparent metabolic costs of this form of pharmacophagy compared to clerodanoid uptake from a plant. Changes in the metabolic phenotype of *A*.*rosae* individuals consequently has profound consequences for social interactions with possible ramifications for their social niche.

**Summary statement:** The turnip sawfly (*Athalia rosae*) gains potentially beneficial compounds from the leaf surface of non-food plants (e.g. *Ajuga reptans*), but can also steal these compounds from conspecifics via aggressive nibbling.
