## Supplementary material for "Consequences of pharmacophagous uptake from plants and conspecifics in a sawfly elucidated using chemical and molecular techniques": S4

### Sheet: Notes
	Differentially expressed genes from each of the three pairwise comparisons belonging to previously identified canonical sequestration and detoxification pathways, namely P450s, GSTs, UDPs, or ABC transporters (as identified by gene name) across all three pairwise comparisons

### Sheet: Sheet1
Protein	Pairwise comparison	GeneID	log2FoldChange	lfcSE	pvalue	padj
ADP,ATP carrier protein 2	AC+ vs C-	gene-LOC105683786	0.279805	0.089899	0.000312198	0.010261
	AC+ vs C+	gene-LOC105683590	0.269681	0.0919472	0.000251307	0.0156288
ATP synthase subunit b, mitochondrial	AC+ vs C-	gene-LOC105683786	0.305599	0.0888193	5.78e-05	0.00344906
ATP synthase subunit beta, mitochondrial	AC+ vs C-	gene-LOC105683798	0.364705	0.0951985	1.47e-05	0.00138651
	AC+ vs C+	gene-LOC105683798	0.289607	0.0978509	0.000212348	0.0139777
ATP synthase subunit d, mitochondrial	AC+ vs C-	gene-LOC105684474	0.30091	0.121439	0.00112358	0.0229331
ATP synthase subunit g, mitochondrial	AC+ vs C-	gene-LOC105684474	0.349672	0.111131	0.000132775	0.00573818
ATP synthase subunit gamma, mitochondrial-like	AC+ vs C-	gene-LOC105685232	0.502158	0.192775	0.000434474	0.012726
ATP synthase subunit O, mitochondrial	AC+ vs C-	gene-LOC105685363	0.418193	0.170243	0.000644399	0.0160938
ATP synthase-coupling factor 6, mitochondrial	AC+ vs C-	gene-LOC105685678	0.370369	0.0966401	1.19e-05	0.00122373
	AC+ vs C+	gene-LOC105685549	0.255139	0.100366	0.000785303	0.030736
ATPase family AAA domain-containing protein 1-B	AC+ vs C-	gene-LOC105685819	0.182192	0.0525216	0.000117471	0.00540586
	AC+ vs C+	gene-LOC105685678	0.184703	0.0531878	7.35e-05	0.00793013
ATP-binding cassette sub-family A member 1-like	AC+ vs C-	gene-LOC105686448	-0.445248	0.130671	4.31e-05	0.00288542
	AC+ vs C+	gene-LOC105686448	-0.478856	0.130861	1.19e-05	0.00270393
ATP-binding cassette sub-family D member 1	AC+ vs C-	gene-LOC105686585	0.707871	0.0811495	1.31e-19	1.3e-15
	C+ vs C-	gene-LOC105686504	0.685203	0.0775522	4e-20	4.05e-16
ATP-binding cassette sub-family G member 1	AC+ vs C-	gene-LOC105686808	-0.602814	0.143867	1.38e-06	0.000270852
	AC+ vs C-	gene-LOC105687073	0.385059	0.114287	5.79e-05	0.00344906
	C+ vs C-	gene-LOC105686772	-0.478158	0.141532	2.52e-05	0.0142068
ATP-dependent 6-phosphofructokinase	AC+ vs C-	gene-LOC105687105	0.727456	0.157981	2.2e-07	7.05e-05
ATP-dependent RNA helicase p62-like	AC+ vs C-	gene-LOC105687514	-0.300694	0.142902	0.00255402	0.0392988
ATP-dependent zinc metalloprotease YME1 homolog	AC+ vs C-	gene-LOC105687748	0.135238	0.0504117	0.00273486	0.0405134
calcium-transporting ATPase type 2C member 1	AC+ vs C-	gene-LOC105687812	0.217841	0.0963981	0.00338578	0.0460358
cytochrome b5-related protein-like	AC+ vs C-	gene-LOC105687916	-0.667119	0.310668	0.000981296	0.0211343
cytochrome b-c1 complex subunit 2, mitochondrial	AC+ vs C-	gene-LOC105687916	0.445328	0.135002	6.07e-05	0.00352275
cytochrome b-c1 complex subunit 6, mitochondrial	AC+ vs C-	gene-LOC105688013	0.276686	0.131699	0.00349527	0.0466349
cytochrome b-c1 complex subunit 7-like	AC+ vs C-	gene-LOC105688269	0.555023	0.197467	0.000275227	0.00943366
cytochrome b-c1 complex subunit 8	AC+ vs C-	gene-LOC105688892	0.371194	0.135266	0.000314479	0.0102826
cytochrome b-c1 complex subunit Rieske, mitochondrial	AC+ vs C-	gene-LOC105689423	0.256311	0.105788	0.00187587	0.032204
cytochrome c oxidase subunit 4 isoform 1, mitochondrial-like	AC+ vs C-	gene-LOC105689423	0.343384	0.12534	0.000565311	0.014888
cytochrome c oxidase subunit 5A, mitochondrial	AC+ vs C-	gene-LOC105690125	0.351939	0.125608	0.000355705	0.0110837
cytochrome c oxidase subunit 5B, mitochondrial-like	AC+ vs C-	gene-LOC105690338	0.302297	0.13963	0.00245569	0.0387546
cytochrome c oxidase subunit 6C-1	AC+ vs C-	gene-LOC105690338	0.365003	0.13012	0.000362073	0.0112469
cytochrome c oxidase subunit 7A2, mitochondrial	AC+ vs C-	gene-LOC105690932	0.326802	0.100451	0.000101459	0.00499258
cytochrome c1, heme protein, mitochondrial	AC+ vs C-	gene-LOC105690982	0.284254	0.104997	0.000697406	0.0168128
cytochrome c-2	AC+ vs C-	gene-LOC105691461	0.47067	0.203861	0.00107872	0.0223625
cytochrome c-type heme lyase	AC+ vs C-	gene-LOC105692054	0.250059	0.0652638	1.77e-05	0.00155921
	AC+ vs C+	gene-LOC105691690	0.210507	0.0661221	0.000163721	0.0122649
cytochrome P450 4c3-like	AC+ vs C-	gene-LOC105692113	0.949219	0.259473	1.1e-05	0.00117684
cytochrome P450 9e2-like	AC+ vs C-	gene-LOC105692343	1.25213	0.352751	1.75e-05	0.00155772
	AC+ vs C+	gene-LOC105692324	1.2663	0.353274	1.35e-05	0.00290192
probable cytochrome P450 305a1	AC+ vs C+	gene-LOC105692744	0.724646	0.272934	0.000286295	0.0171726
probable phospholipid-transporting ATPase	AC+ vs C-	gene-LOC105692744	0.23191	0.0932593	0.00173317	0.0305839
putative ATPase N2B	AC+ vs C-	gene-LOC105692778	0.446787	0.137982	7.21e-05	0.00394238
succinate dehydrogenase cytochrome b560 subunit, mitochondrial-like	AC+ vs C-	gene-LOC105692793	0.276902	0.129693	0.0030574	0.0432914
ubiquinol-cytochrome-c reductase complex assembly factor 1	AC+ vs C-	gene-LOC105693686	0.273664	0.12233	0.00236902	0.0379808
V-type proton ATPase subunit e	AC+ vs C-	gene-LOC105693698	0.206805	0.0644826	0.000220834	0.00812997
