## Supplementary material for "Consequences of pharmacophagous uptake from plants and conspecifics in a sawfly elucidated using chemical and molecular techniques": S5

### Sheet: Notes
	Differentially expressed genes that were shared between pairwise comparisons i.e. those that are found in the Venn Diagram overlaps

### Sheet: CNC & ACNC overlap table
Up/Down regulated	Comparison	Gene	Protein	C+ vs C-			AC+ vs C-
				log2FC	log2FC(+SE)	padj	log2FC	log2FC(+SE)	padj
Up	C+ vs C- & AC+ vs C-	gene-LOC105693182	facilitated trehalose transporter Tret1-like	1.02535	0.186866	>0.001	1.08869	0.194916	>0.001
Up	C+ vs C- & AC+ vs C-	gene-LOC105688637	synaptic vesicle glycoprotein 2C-like	0.933588	0.264331	0.00960056	1.04861	0.272255	0.000713508
Up	C+ vs C- & AC+ vs C-	gene-LOC105691672	tyrosine decarboxylase-like	0.904951	0.331567	0.0406568	0.994482	0.338041	0.00634335
Up	C+ vs C- & AC+ vs C-	gene-LOC105691265	transcriptional regulator ovo	0.814253	0.143678	>0.001	0.82604	0.150272	>0.001
Up	C+ vs C- & AC+ vs C-	gene-LOC105692744	ATP-binding cassette sub-family D member 1	0.685203	0.0775522	>0.001	0.707871	0.0811495	>0.001
Up	C+ vs C- & AC+ vs C-	gene-LOC105684477	enhancer of split m7 protein-like	0.567876	0.205095	0.0404401	0.722505	0.203687	0.00162172
Up	C+ vs C- & AC+ vs C-	gene-LOC105691888	mucin-17	0.523942	0.103508	>0.001	0.505897	0.108052	>0.001
Up	C+ vs C- & AC+ vs C-	gene-LOC105692466	serine/threonine-protein kinase par-1-like	0.464733	0.14146	0.0190634	0.433787	0.146667	0.00740254
Up	C+ vs C- & AC+ vs C-	gene-LOC105684107	DE-cadherin	0.40773	0.133873	0.0274495	0.519276	0.133684	0.000764106
Up	C+ vs C- & AC+ vs C-	gene-LOC105684531	protein kibra	0.356664	0.120914	0.0304946	0.499426	0.119328	>0.001
Up	C+ vs C- & AC+ vs C-	gene-LOC105684149	mitochondrial import inner membrane translocase subunit Tim8 A-like	0.247703	0.0816362	0.0281325	0.422002	0.0795067	>0.001
Up	C+ vs C- & AC+ vs C-	gene-LOC105691289	vascular endothelial growth factor receptor 1	0.218452	0.0695604	0.0269538	0.166035	0.0676076	0.0471945
Down	C+ vs C- & AC+ vs C-	gene-LOC105690042	autophagy-related protein 13 homolog	-0.354776	0.12016	0.0296151	-0.547797	0.118524	>0.001
Down	C+ vs C- & AC+ vs C-	gene-LOC105687916	ATP-binding cassette sub-family G member 1	-0.478158	0.141532	0.0142068	-0.602814	0.143867	>0.001
Down	C+ vs C- & AC+ vs C-	gene-LOC105688977	probable nitrile hydratase	-0.683214	0.229304	0.0281325	-0.48142	0.263043	0.0376838
Down	C+ vs C- & AC+ vs C-	gene-LOC105684623	sarcosine dehydrogenase, mitochondrial	-0.974011	0.265417	0.00809787	-1.0355	0.277992	0.000875229

### Sheet: ACC & ACNC overlap table
	Up/Down regulated	Comparison	Gene	Protein	AC+ vs C-			AC+ vs C+
					log2FC	(+SE)	padj	log2FC	(+SE)	padj
	Up	AC+ vs C- & AC+ vs C+	LOC105690451	protein takeout-like	4.50124	1.05645	>0.001	4.74812	1.04829	>0.001
	Up	AC+ vs C- & AC+ vs C+	LOC105693599	flightin	1.38167	0.297388	>0.001	1.71849	0.293235	>0.001
	Up	AC+ vs C- & AC+ vs C+	LOC105686860	carbonyl reductase NADPH] 3-like	0.804155	0.370166	0.0220752	1.3738	0.333496	0.000632902
	Up	AC+ vs C- & AC+ vs C+	LOC105686448	cytochrome P450 9e2-like	1.25213	0.352751	0.00155772	1.2663	0.353274	0.00290192
	Up	AC+ vs C- & AC+ vs C+	LOC105690496	lysosome membrane protein 2-like	2.04044	0.478621	>0.001	1.26269	0.522154	0.0238889
	Up	AC+ vs C- & AC+ vs C+	LOC105691233	2-oxo-4-hydroxy-4-carboxy-5-ureidoimidazoline decarboxylase-like	0.812562	0.509449	0.0405062	0.958226	0.469912	0.0410253
	Up	AC+ vs C- & AC+ vs C+	LOC105690168	balbiani ring protein 3-like	1.4804	0.344755	>0.001	0.941694	0.372404	0.0212915
	Up	AC+ vs C+	LOC105685099	connectin-like	0.400663	0.167661	0.0207184	0.784148	0.15702	>0.001
	Up	AC+ vs C+	LOC105693139	homeobox protein unplugged	0.619617	0.413046	0.0464303	0.766758	0.368631	0.0406679
	Up	AC+ vs C+	LOC105690240	integrin alpha-PS1	0.61251	0.349711	0.0379808	0.739286	0.328754	0.0303693
	Up	AC+ vs C-	LOC105688790	pickpocket protein 28-like	0.897094	0.297852	0.00508363	0.714016	0.315267	0.0301457
	Up	AC+ vs C-	LOC105690178	sarcalumenin	0.894654	0.168971	>0.001	0.59438	0.17604	0.00421994
	Up	AC+ vs C-	LOC105691706	venom carboxylesterase-6-like	0.824388	0.238264	0.00191253	0.546825	0.262835	0.0430071
	Down	AC+ vs C-	LOC105691267	cytosolic carboxypeptidase 2-like	-1.44578	0.503211	0.00540586	-0.0551177	0.111445	0.0223861
	Down	AC+ vs C-	LOC105683080	BRCA1-associated protein	-0.67025	0.14555	>0.001	-0.34336	0.160676	0.0483789
	Down	AC+ vs C-	LOC105688900	monoacylglycerol lipase ABHD12	-0.654758	0.207465	0.00361049	-0.689947	0.206884	0.00488554
	Down	AC+ vs C-	LOC105691270	ankyrin repeat domain-containing protein 27-like	-1.14604	0.2727	>0.001	-0.701563	0.300914	0.0261358
	Down	AC+ vs C-	LOC105686279	heparan sulfate glucosamine 3-O-sulfotransferase 1	-0.923272	0.313989	0.00535727	-0.708834	0.341098	0.037252
	Down	AC+ vs C+	LOC105687785	probable pancreatic secretory proteinase inhibitor	-0.538724	0.263359	0.0270478	-0.736207	0.245555	0.00912495
	Down	AC+ vs C+	LOC105693445	peritrophin-1-like	-0.614949	0.403062	0.0422759	-0.830509	0.355257	0.0251727
	Down	AC+ vs C+	LOC105685226	zinc transporter 2-like	-0.578656	0.181831	0.00352275	-0.841351	0.17487	>0.001
	Down	AC+ vs C+	LOC105693447	peritrophin-1-like	-0.586763	0.25703	0.0184049	-0.852674	0.239392	0.00318817
	Down	AC+ vs C- & AC+ vs C+	LOC105690857	facilitated trehalose transporter Tret1-like	-0.763397	0.488163	0.0387546	-0.876874	0.455484	0.04255
	Down	AC+ vs C+	LOC105686518	myogenesis-regulating glycosidase-like	-0.636991	0.357073	0.0298659	-1.04845	0.308461	0.00391715
	Down	AC+ vs C- & AC+ vs C+	LOC105684449	probable chitinase	-1.0324	0.364522	0.00622659	-1.05702	0.363485	0.00996282
	Down	AC+ vs C- & AC+ vs C+	LOC105691331	sodium/potassium/calcium exchanger 3-like	-0.858449	0.239442	0.00131087	-1.24684	0.230942	>0.001
	Down	AC+ vs C- & AC+ vs C+	LOC105684947	ornithine decarboxylase-like	-1.01469	0.478472	0.0191149	-1.60803	0.425991	0.00163543
